# Selection of Sites for Field Trials of Genetically Engineered Mosquitoes with Gene Drive

**DOI:** 10.1101/2021.04.28.441877

**Authors:** G.C. Lanzaro, M. Campos, M. Crepeau, A. Cornel, A. Estrada, H. Gripkey, Z. Haddad, A. Kormos, S. Palomares, W. Sharpee

## Abstract

Novel malaria control strategies using genetically engineered mosquitoes (GEMs) are on the horizon. Population modification is one approach wherein mosquitoes are engineered with genes rendering them refractory to the malaria parasite coupled with a low-threshold, Cas9-based gene drive. When released into a wild vector population, GEMs preferentially transmit these beneficial genes to their offspring, ultimately modifying a vector population into a non-vector one. Deploying this technology awaits evaluation including ecologically contained field trials. Here, we consider a process for site selection, the first critical step in designing a trial. Our goal is to identify a site that maximizes prospects for success, minimizes risk, and serves as a fair, valid, and convincing test of efficacy and impacts of a GEM product intended for large-scale deployment in Africa. We base site selection on geographical, geological, and biological, rather than social or legal, criteria. We recognize the latter as critically important but not preeminent. We propose physical islands as being the best candidates for a GEM field trial and present an evaluation of 22 African islands. We consider geographic and genetic isolation, biological complexity, island size, topography, and identify two island groups that satisfy key criteria for ideal GEM field trial sites.
