## Supplemental Table 1 for "Selection of Sites for Field Trials of Genetically Engineered Mosquitoes with Gene Drive"

### Sheet: Sheet1
Supplemental Table 3. Airline departures from airports in a sample of mainland and island airports. Data for a one year period, January 1 through December 31, 2019. *This information has been extracted from a Cirium product. Cirium has not seen or reviewed any conclusions, recommendations or other views that may appear in this document. Cirium makes no warrantees, express or implied, as to the ac…
Departure Location	Arrival Airport Code	Arrival City	Arrival Country	Annual Flights
Anjouan, Comoros (AJN)	DZA	Dzaoudzi	Mayotte	35
Bamako, Mali (BKO)	ABJ	Abidjan	Cote d'Ivoire	934
Bamako, Mali (BKO)	DSS	Dakar	Senegal	772
Bamako, Mali (BKO)	CMN	Casablanca	Morocco	435
Bamako, Mali (BKO)	CDG	Paris	France	370
Bamako, Mali (BKO)	ADD	Addis Ababa	Ethiopia	291
Bamako, Mali (BKO)	ALG	Algiers	Algeria	201
Bamako, Mali (BKO)	ISL	Istanbul	Turkey	152
Bamako, Mali (BKO)	NBO	Nairobi	Kenya	147
Bamako, Mali (BKO)	LFW	Lome	Togo	145
Bamako, Mali (BKO)	NIM	Niamey	Niger	141
Bamako, Mali (BKO)	CKY	Conakry	Guinea	138
Bamako, Mali (BKO)	ORY	Paris	France	132
Bamako, Mali (BKO)	TUN	Tunis	Tunisia	107
Bamako, Mali (BKO)	OUA	Ouagadougou	Burkina Faso	50
Bamako, Mali (BKO)	COO	Cotonou	Benin	49
Bamako, Mali (BKO)	IST	Istanbul	Turkey	40
Bamako, Mali (BKO)	NKC	Nouakchott	Mauritania	33
Bamako, Mali (BKO)	LOS	Lagos	Nigeria	13
Bamako, Mali (BKO)	BRU	Brussels	Belgium	12
Bamako, Mali (BKO)	DLA	Douala	Cameroon	5
Bamako, Mali (BKO)	CGN	Cologne	Germany	1
Bamako, Mali (BKO)	CLE	Cleveland	United States	1
Dar es Salaam, Tanzania (DAR)	NBO	Nairobi	Kenya	1887
Dar es Salaam, Tanzania (DAR)	ZNZ	Zanzibar	United Republic of Tanzania	834
Dar es Salaam, Tanzania (DAR)	JRO	Kilimanjaro	United Republic of Tanzania	793
Dar es Salaam, Tanzania (DAR)	MWZ	Mwanza	United Republic of Tanzania	783
Dar es Salaam, Tanzania (DAR)	ADD	Addis Ababa	Ethiopia	668
Dar es Salaam, Tanzania (DAR)	JNB	Johannesburg	South Africa	511
Dar es Salaam, Tanzania (DAR)	DXB	Dubai	United Arab Emirates	506
Dar es Salaam, Tanzania (DAR)	DOH	Doha	Qatar	365
Dar es Salaam, Tanzania (DAR)	HAH	Moroni	Comoros	346
Dar es Salaam, Tanzania (DAR)	MBI	Mbeya	United Republic of Tanzania	344
Dar es Salaam, Tanzania (DAR)	AMS	Amsterdam	Netherlands	337
Dar es Salaam, Tanzania (DAR)	DOD	Dodoma	United Republic of Tanzania	308
Dar es Salaam, Tanzania (DAR)	ZRH	Zurich	Switzerland	278
Dar es Salaam, Tanzania (DAR)	ISL	Istanbul	Turkey	215
Dar es Salaam, Tanzania (DAR)	KGL	Kigali	Rwanda	212
Dar es Salaam, Tanzania (DAR)	TKQ	Kigoma	United Republic of Tanzania	148
Dar es Salaam, Tanzania (DAR)	HRE	Harare	Zimbabwe	112
Dar es Salaam, Tanzania (DAR)	IST	Istanbul	Turkey	78
Dar es Salaam, Tanzania (DAR)	BOM	Mumbai	India	75
Dar es Salaam, Tanzania (DAR)	IRI	Iringa	United Republic of Tanzania	75
Dar es Salaam, Tanzania (DAR)	LUN	Lusaka	Zambia	62
Dar es Salaam, Tanzania (DAR)	TBO	Tabora	United Republic of Tanzania	53
Dar es Salaam, Tanzania (DAR)	DZA	Dzaoudzi	Mayotte	14
Dar es Salaam, Tanzania (DAR)	MYW	Mtwara	United Republic of Tanzania	11
Dar es Salaam, Tanzania (DAR)	CDG	Paris	France	7
Dar es Salaam, Tanzania (DAR)	BKZ	Bukoba	United Republic of Tanzania	6
Dar es Salaam, Tanzania (DAR)	EBB	Entebbe	Uganda	2
Dar es Salaam, Tanzania (DAR)	HTMP	Mpanda	United Republic of Tanzania	2
Dar es Salaam, Tanzania (DAR)	BLZ	Blantyre	Malawi	1
Dar es Salaam, Tanzania (DAR)	CAI	Cairo	Egypt	1
Dar es Salaam, Tanzania (DAR)	LLW	Lilongwe	Malawi	1
Dar es Salaam, Tanzania (DAR)	SEU	Seronera	United Republic of Tanzania	1
Grande Comore, Comoros (HAH)	DAR	Dar Es Salaam	United Republic of Tanzania	287
Grande Comore, Comoros (HAH)	TNR	Antananarivo	Madagascar	205
Grande Comore, Comoros (HAH)	NBO	Nairobi	Kenya	162
Grande Comore, Comoros (HAH)	ADD	Addis Ababa	Ethiopia	116
Grande Comore, Comoros (HAH)	DZA	Dzaoudzi	Mayotte	48
Grande Comore, Comoros (HAH)	RUN	Saint Denis de la Reunion	Reunion	43
Grande Comore, Comoros (HAH)	SEZ	Mahe Island	Seychelles	36
Grande Comore, Comoros (HAH)	NOS	Nossi-be	Madagascar	5
Ouagadougou, Burkina Faso (OUA)	NIM	Niamey	Niger	370
Ouagadougou, Burkina Faso (OUA)	ABJ	Abidjan	Cote d'Ivoire	306
Ouagadougou, Burkina Faso (OUA)	CMN	Casablanca	Morocco	227
Ouagadougou, Burkina Faso (OUA)	CDG	Paris	France	209
Ouagadougou, Burkina Faso (OUA)	BRU	Brussels	Belgium	195
Ouagadougou, Burkina Faso (OUA)	ISL	Istanbul	Turkey	187
Ouagadougou, Burkina Faso (OUA)	ACC	Accra	Ghana	155
Ouagadougou, Burkina Faso (OUA)	CKY	Conakry	Guinea	125
Ouagadougou, Burkina Faso (OUA)	FNA	Freetown	Sierra Leone	102
Ouagadougou, Burkina Faso (OUA)	ALG	Algiers	Algeria	80
Ouagadougou, Burkina Faso (OUA)	LFW	Lome	Togo	77
Ouagadougou, Burkina Faso (OUA)	TUN	Tunis	Tunisia	74
Ouagadougou, Burkina Faso (OUA)	BKO	Bamako	Mali	62
Ouagadougou, Burkina Faso (OUA)	DSS	Dakar	Senegal	59
Ouagadougou, Burkina Faso (OUA)	IST	Istanbul	Turkey	55
Ouagadougou, Burkina Faso (OUA)	LOS	Lagos	Nigeria	42
Ouagadougou, Burkina Faso (OUA)	COO	Cotonou	Benin	6
Ouagadougou, Burkina Faso (OUA)	ABV	Abuja	Nigeria	4
Ouagadougou, Burkina Faso (OUA)	ADD	Addis Ababa	Ethiopia	3
Cape Verde (RAI)	LIS	Lisbon	Portugal	664
Cape Verde (RAI)	SID	Sal	Cape Verde	254
Cape Verde (RAI)	VXE	Sao Vicente	Cape Verde	142
Cape Verde (RAI)	SFL	Sao Filipe	Cape Verde	137
Cape Verde (RAI)	OXB	Bissau	Guinea-Bissau	124
Cape Verde (RAI)	DSS	Dakar	Senegal	121
Cape Verde (RAI)	CMN	Casablanca	Morocco	114
Cape Verde (RAI)	PDL	Ponta Delgada (Azores)	Portugal	105
Cape Verde (RAI)	BVC	Boa Vista	Cape Verde	63
Cape Verde (RAI)	BOS	Boston	United States	47
Cape Verde (RAI)	SNE	Sao Nicolau	Cape Verde	21
Cape Verde (RAI)	CDG	Paris	France	1
Cape Verde (RAI)	FNA	Freetown	Sierra Leone	1
Sao Tome, Sao Tome & Principe (TMS)	ACC	Accra	Ghana	176
Sao Tome, Sao Tome & Principe (TMS)	LAD	Luanda	Angola	149
Sao Tome, Sao Tome & Principe (TMS)	SID	Sal	Cape Verde	68
Sao Tome, Sao Tome & Principe (TMS)	LIS	Lisbon	Portugal	50
Sao Tome, Sao Tome & Principe (TMS)	LBV	Libreville	Gabon	22
Moheli, Comoros (NWA)	Domestic flights only (to Grande Comore)
Principe, Sao Tome & Principe (PCP)	Domestic flights only (to Sao Tome)
