## Supplemental Table 4 for "Selection of Sites for Field Trials of Genetically Engineered Mosquitoes with Gene Drive"

### Sheet: Sheet1
Supplementary Table 1 - Metadata per sample used for genetic analysis
M=A. coluzii, S=A. gambiae
Sample Name	Population	Country	Location	Geography	Year	M or S	Latitude	Longitude	Source
AR0010-C	AOcol	Angola	Luanda	Continent	2009	M	-8.821	13.291	Ag1000G
AR0011-C	AOcol	Angola	Luanda	Continent	2009	M	-8.821	13.291	Ag1000G
AR0040-C	AOcol	Angola	Luanda	Continent	2009	M	-8.821	13.291	Ag1000G
AR0045-C	AOcol	Angola	Luanda	Continent	2009	M	-8.821	13.291	Ag1000G
AR0048-C	AOcol	Angola	Luanda	Continent	2009	M	-8.821	13.291	Ag1000G
AR0050-C	AOcol	Angola	Luanda	Continent	2009	M	-8.821	13.291	Ag1000G
AR0074-C	AOcol	Angola	Luanda	Continent	2009	M	-8.821	13.291	Ag1000G
AR0083-C	AOcol	Angola	Luanda	Continent	2009	M	-8.821	13.291	Ag1000G
AR0096-C	AOcol	Angola	Luanda	Continent	2009	M	-8.821	13.291	Ag1000G
2010LUAN052	AOcol	Angola	Luanda	Continent	2010	M	-8.83833	13.2344	VGL
2010LUAN054	AOcol	Angola	Luanda	Continent	2010	M	-8.83833	13.2344	VGL
2010LUAN056	AOcol	Angola	Luanda	Continent	2010	M	-8.83833	13.2344	VGL
2010LUAN057	AOcol	Angola	Luanda	Continent	2010	M	-8.83833	13.2344	VGL
2010LUAN058	AOcol	Angola	Luanda	Continent	2010	M	-8.83833	13.2344	VGL
2010LUAN060	AOcol	Angola	Luanda	Continent	2010	M	-8.83833	13.2344	VGL
2014COV001	BEcol	Benin	Cove	Continent	2014	M	7.22116	2.34094	VGL
2014COV002	BEcol	Benin	Cove	Continent	2014	M	7.22116	2.34094	VGL
2014COV004	BEcol	Benin	Cove	Continent	2014	M	7.22116	2.34094	VGL
2014COV006	BEcol	Benin	Cove	Continent	2014	M	7.22116	2.34094	VGL
2014TOR002	BEcol	Benin	Tori	Continent	2014	M	6.3	2.15	VGL
2014TOR004	BEcol	Benin	Tori	Continent	2014	M	6.3	2.15	VGL
2014TOR007	BEcol	Benin	Tori	Continent	2014	M	6.3	2.15	VGL
2014TOR008	BEcol	Benin	Tori	Continent	2014	M	6.3	2.15	VGL
2014TOR010	BEcol	Benin	Tori	Continent	2014	M	6.3	2.15	VGL
2014TOR011	BEcol	Benin	Tori	Continent	2014	M	6.3	2.15	VGL
02BIOK017	BKcol	Bioko	Bioko	Island	2002	M	3.75	8.78333	VGL
02BIOK020	BKcol	Bioko	Bioko	Island	2002	M	3.75	8.78333	VGL
02BIOK021	BKcol	Bioko	Bioko	Island	2002	M	3.75	8.78333	VGL
02BIOK024	BKcol	Bioko	Bioko	Island	2002	M	3.75	8.78333	VGL
02BIOK028	BKcol	Bioko	Bioko	Island	2002	M	3.75	8.78333	VGL
AB0087-C	BFcol	Burkina Faso	Bana	Continent	2012	M	11.233	-4.472	Ag1000G
AB0089-C	BFcol	Burkina Faso	Bana	Continent	2012	M	11.233	-4.472	Ag1000G
AB0097-C	BFcol	Burkina Faso	Bana	Continent	2012	M	11.233	-4.472	Ag1000G
AB0101-C	BFcol	Burkina Faso	Bana	Continent	2012	M	11.233	-4.472	Ag1000G
AB0110-C	BFcol	Burkina Faso	Bana	Continent	2012	M	11.233	-4.472	Ag1000G
AB0115-C	BFcol	Burkina Faso	Bana	Continent	2012	M	11.233	-4.472	Ag1000G
AB0137-C	BFcol	Burkina Faso	Souroukoudinga	Continent	2012	M	11.235	-4.535	Ag1000G
AB0140-C	BFcol	Burkina Faso	Souroukoudinga	Continent	2012	M	11.235	-4.535	Ag1000G
AB0142-C	BFcol	Burkina Faso	Souroukoudinga	Continent	2012	M	11.235	-4.535	Ag1000G
AB0204-C	BFcol	Burkina Faso	Pala	Continent	2012	M	11.15	-4.235	Ag1000G
AB0221-C	BFcol	Burkina Faso	Souroukoudinga	Continent	2012	M	11.235	-4.535	Ag1000G
AB0227-C	BFcol	Burkina Faso	Souroukoudinga	Continent	2012	M	11.235	-4.535	Ag1000G
AB0257-C	BFcol	Burkina Faso	Pala	Continent	2012	M	11.15	-4.235	Ag1000G
AB0262-C	BFcol	Burkina Faso	Pala	Continent	2012	M	11.15	-4.235	Ag1000G
AB0279-C	BFcol	Burkina Faso	Pala	Continent	2012	M	11.15	-4.235	Ag1000G
03TIKO0027	CMcol	Cameroon	Tiko	Continent	2003	M	4.0786	9.3681	VGL
03TIKO0032	CMcol	Cameroon	Tiko	Continent	2003	M	4.0786	9.3681	VGL
03TIKO0052	CMcol	Cameroon	Tiko	Continent	2003	M	4.0786	9.3681	VGL
03TIKO0059	CMcol	Cameroon	Tiko	Continent	2003	M	4.0786	9.3681	VGL
11TIKO128	CMcol	Cameroon	Tiko	Continent	2011	M	4.0786	9.3681	VGL
11TIKO326	CMcol	Cameroon	Tiko	Continent	2011	M	4.0786	9.3681	VGL
11TIKO335	CMcol	Cameroon	Tiko	Continent	2011	M	4.0786	9.3681	VGL
11TIKO391	CMcol	Cameroon	Tiko	Continent	2011	M	4.0786	9.3681	VGL
11TIKO403	CMcol	Cameroon	Tiko	Continent	2011	M	4.0786	9.3681	VGL
AY0011-C	CIcol	Cote	Tiassale	Continent	2012	M	5.89839	-4.82293	Ag1000G
AY0018-C	CIcol	Cote	Tiassale	Continent	2012	M	5.89839	-4.82293	Ag1000G
AY0019-C	CIcol	Cote	Tiassale	Continent	2012	M	5.89839	-4.82293	Ag1000G
AY0021-C	CIcol	Cote	Tiassale	Continent	2012	M	5.89839	-4.82293	Ag1000G
AY0033-C	CIcol	Cote	Tiassale	Continent	2012	M	5.89839	-4.82293	Ag1000G
AY0035-C	CIcol	Cote	Tiassale	Continent	2012	M	5.89839	-4.82293	Ag1000G
AY0039-C	CIcol	Cote	Tiassale	Continent	2012	M	5.89839	-4.82293	Ag1000G
AY0048-C	CIcol	Cote	Tiassale	Continent	2012	M	5.89839	-4.82293	Ag1000G
AY0049-C	CIcol	Cote	Tiassale	Continent	2012	M	5.89839	-4.82293	Ag1000G
AY0054-C	CIcol	Cote	Tiassale	Continent	2012	M	5.89839	-4.82293	Ag1000G
AY0070-C	CIcol	Cote	Tiassale	Continent	2012	M	5.89839	-4.82293	Ag1000G
AY0074-C	CIcol	Cote	Tiassale	Continent	2012	M	5.89839	-4.82293	Ag1000G
AY0080-C	CIcol	Cote	Tiassale	Continent	2012	M	5.89839	-4.82293	Ag1000G
AY0090-C	CIcol	Cote	Tiassale	Continent	2012	M	5.89839	-4.82293	Ag1000G
AY0091-C	CIcol	Cote	Tiassale	Continent	2012	M	5.89839	-4.82293	Ag1000G
2018GABO008	GAcol	Gabon	Libreville	Continent	2018	M	0.384	9.455	VGL
2018GABO009	GAcol	Gabon	Libreville	Continent	2018	M	0.384	9.455	VGL
2018GABO010	GAcol	Gabon	Libreville	Continent	2018	M	0.384	9.455	VGL
2018GABO011	GAcol	Gabon	Libreville	Continent	2018	M	0.384	9.455	VGL
2018GABO013	GAcol	Gabon	Libreville	Continent	2018	M	0.384	9.455	VGL
AA0040-C	GHcol	Ghana	Twifo Praso	Continent	2012	M	5.60858	-1.54926	Ag1000G
AA0044-C	GHcol	Ghana	Takoradi	Continent	2012	M	4.91217	-1.77397	Ag1000G
AA0049-C	GHcol	Ghana	Madina	Continent	2012	M	5.66849	-0.21928	Ag1000G
AA0053-C	GHcol	Ghana	Twifo Praso	Continent	2012	M	5.60858	-1.54926	Ag1000G
AA0055-C	GHcol	Ghana	Takoradi	Continent	2012	M	4.91217	-1.77397	Ag1000G
AA0064-C	GHcol	Ghana	Twifo Praso	Continent	2012	M	5.60858	-1.54926	Ag1000G
AA0066-C	GHcol	Ghana	Takoradi	Continent	2012	M	4.91217	-1.77397	Ag1000G
AA0076-C	GHcol	Ghana	Twifo Praso	Continent	2012	M	5.60858	-1.54926	Ag1000G
AA0087-C	GHcol	Ghana	Twifo Praso	Continent	2012	M	5.60858	-1.54926	Ag1000G
AA0089-C	GHcol	Ghana	Twifo Praso	Continent	2012	M	5.60858	-1.54926	Ag1000G
AA0099-C	GHcol	Ghana	Twifo Praso	Continent	2012	M	5.60858	-1.54926	Ag1000G
AA0110-C	GHcol	Ghana	Madina	Continent	2012	M	5.66849	-0.21928	Ag1000G
AA0116-C	GHcol	Ghana	Takoradi	Continent	2012	M	4.91217	-1.77397	Ag1000G
AA0124-C	GHcol	Ghana	Twifo Praso	Continent	2012	M	5.60858	-1.54926	Ag1000G
AA0135-C	GHcol	Ghana	Twifo Praso	Continent	2012	M	5.60858	-1.54926	Ag1000G
AV0038-C	GNcol	Guinea	Koundara	Continent	2012	M	8.5	-9.417	Ag1000G
AV0040-C	GNcol	Guinea	Koundara	Continent	2012	M	8.5	-9.417	Ag1000G
AV0042-C	GNcol	Guinea	Koundara	Continent	2012	M	8.5	-9.417	Ag1000G
AV0046-C	GNcol	Guinea	Koundara	Continent	2012	M	8.5	-9.417	Ag1000G
09ABU002	IWcol	Guinea-Bissau	Abu	Island	2009	M	11.4614	-15.9141	VGL
09ABU005	IWcol	Guinea-Bissau	Abu	Island	2009	M	11.4614	-15.9141	VGL
09ABU026	IWcol	Guinea-Bissau	Abu	Island	2009	M	11.4614	-15.9141	VGL
09ABU028	IWcol	Guinea-Bissau	Abu	Island	2009	M	11.4614	-15.9141	VGL
09ABU044	IWcol	Guinea-Bissau	Abu	Island	2009	M	11.4614	-15.9141	VGL
09ABU052	IWcol	Guinea-Bissau	Abu	Island	2009	M	11.4614	-15.9141	VGL
09ABU056	IWcol	Guinea-Bissau	Abu	Island	2009	M	11.4614	-15.9141	VGL
09ABU062	IWcol	Guinea-Bissau	Abu	Island	2009	M	11.4614	-15.9141	VGL
02SELI0080	MAcol	Mali	Selinkenyi	Continent	2002	M	11.7	-8.2833	VGL
02SELI0084	MAcol	Mali	Selinkenyi	Continent	2002	M	11.7	-8.2833	VGL
02SELI0085	MAcol	Mali	Selinkenyi	Continent	2002	M	11.7	-8.2833	VGL
04SELI0014	MAcol	Mali	Selinkenyi	Continent	2004	M	11.7	-8.2833	VGL
04SELI0044	MAcol	Mali	Selinkenyi	Continent	2004	M	11.7	-8.2833	VGL
04SELI0050	MAcol	Mali	Selinkenyi	Continent	2004	M	11.7	-8.2833	VGL
04SELI0084	MAcol	Mali	Selinkenyi	Continent	2004	M	11.7	-8.2833	VGL
04SELI0091	MAcol	Mali	Selinkenyi	Continent	2004	M	11.7	-8.2833	VGL
06DONE0038	MAcol	Mali	Doneguebougou	Continent	2006	M	12.8068	-7.98476	VGL
06DONE0040	MAcol	Mali	Doneguebougou	Continent	2006	M	12.8068	-7.98476	VGL
06DONE0041	MAcol	Mali	Doneguebougou	Continent	2006	M	12.8068	-7.98476	VGL
06SELI0015	MAcol	Mali	Selinkenyi	Continent	2006	M	11.7	-7.9167	VGL
06SELI0030	MAcol	Mali	Selinkenyi	Continent	2006	M	11.7	-7.9167	VGL
06SELI0092	MAcol	Mali	Selinkenyi	Continent	2006	M	11.7	-7.9167	VGL
98PRIN003	PRcol	Principe	Principe	Island	1998	M	1.63716	7.41815	VGL
98PRIN006	PRcol	Principe	Principe	Island	1998	M	1.63716	7.41815	VGL
98PRIN010	PRcol	Principe	Principe	Island	1998	M	1.63716	7.41815	VGL
98PRIN011	PRcol	Principe	Principe	Island	1998	M	1.63716	7.41815	VGL
98PRIN026	PRcol	Principe	Principe	Island	1998	M	1.63716	7.41815	VGL
98PRIN044	PRcol	Principe	Principe	Island	1998	M	1.63716	7.41815	VGL
98PRIN046	PRcol	Principe	Principe	Island	1998	M	1.63716	7.41815	VGL
STP08017d	PRcol	Principe	Principe	Island	2017	M	1.69215	7.4026	VGL
STP06217g	PRcol	Principe	Principe	Island	2017	M	1.69215	7.4026	VGL
STP06617b	PRcol	Principe	Principe	Island	2017	M	1.69215	7.4026	VGL
STP06417k	PRcol	Principe	Principe	Island	2017	M	1.69215	7.4026	VGL
STP06017c	PRcol	Principe	Principe	Island	2017	M	1.69215	7.4026	VGL
STP06317z	PRcol	Principe	Principe	Island	2017	M	1.69215	7.4026	VGL
STP06317w	PRcol	Principe	Principe	Island	2017	M	1.69215	7.4026	VGL
STP06317r	PRcol	Principe	Principe	Island	2017	M	1.69215	7.4026	VGL
98SAO002	STcol	Sao Tome	Sao Tome	Island	1998	M	0.329392	6.73336	VGL
98SAO016	STcol	Sao Tome	Sao Tome	Island	1998	M	0.329392	6.73336	VGL
98SAO018	STcol	Sao Tome	Sao Tome	Island	1998	M	0.329392	6.73336	VGL
98SAO027	STcol	Sao Tome	Sao Tome	Island	1998	M	0.329392	6.73336	VGL
98SAO041	STcol	Sao Tome	Sao Tome	Island	1998	M	0.329392	6.73336	VGL
STP00117a	STcol	Sao Tome	Sao Tome	Island	2017	M	0.198567	6.70142	VGL
STP00117j	STcol	Sao Tome	Sao Tome	Island	2017	M	0.198567	6.70142	VGL
STP00117d	STcol	Sao Tome	Sao Tome	Island	2017	M	0.198567	6.70142	VGL
STP00117n	STcol	Sao Tome	Sao Tome	Island	2017	M	0.198567	6.70142	VGL
STP10217L	STcol	Sao Tome	Sao Tome	Island	2017	M	0.198567	6.70142	VGL
STP10217i	STcol	Sao Tome	Sao Tome	Island	2017	M	0.198567	6.70142	VGL
STP10217h	STcol	Sao Tome	Sao Tome	Island	2017	M	0.198567	6.70142	VGL
STP10617n	STcol	Sao Tome	Sao Tome	Island	2017	M	0.198567	6.70142	VGL
STP10617L	STcol	Sao Tome	Sao Tome	Island	2017	M	0.198567	6.70142	VGL
2011ASS097	AJgam	Anjouan	Assimpao	Island	2011	S	-12.2373	44.3165	VGL
2011ASS195	AJgam	Anjouan	Assimpao	Island	2011	S	-12.2373	44.3165	VGL
2011ASS213	AJgam	Anjouan	Assimpao	Island	2011	S	-12.2373	44.3165	VGL
2011MOY057	AJgam	Anjouan	Moya	Island	2011	S	-12.3093	44.4395	VGL
2011MOY063	AJgam	Anjouan	Moya	Island	2011	S	-12.3093	44.4395	VGL
2011MOY069	AJgam	Anjouan	Moya	Island	2011	S	-12.3093	44.4395	VGL
2011MOY072	AJgam	Anjouan	Moya	Island	2011	S	-12.3093	44.4395	VGL
2011MOY073	AJgam	Anjouan	Moya	Island	2011	S	-12.3093	44.4395	VGL
AQ0001-C	BKgam	Bioko	Bioko	Island	2002	S	3.7	8.7	Ag1000G
AQ0002-C	BKgam	Bioko	Bioko	Island	2002	S	3.7	8.7	Ag1000G
AQ0004-C	BKgam	Bioko	Bioko	Island	2002	S	3.7	8.7	Ag1000G
AQ0005-C	BKgam	Bioko	Bioko	Island	2002	S	3.7	8.7	Ag1000G
AQ0011-C	BKgam	Bioko	Bioko	Island	2002	S	3.7	8.7	Ag1000G
AQ0012-C	BKgam	Bioko	Bioko	Island	2002	S	3.7	8.7	Ag1000G
AQ0013-C	BKgam	Bioko	Bioko	Island	2002	S	3.7	8.7	Ag1000G
AQ0014-C	BKgam	Bioko	Bioko	Island	2002	S	3.7	8.7	Ag1000G
AQ0015-C	BKgam	Bioko	Bioko	Island	2002	S	3.7	8.7	Ag1000G
02BIOK003	BKgam	Bioko	Bioko	Island	2002	S	3.75	8.78333	VGL
02BIOK010	BKgam	Bioko	Bioko	Island	2002	S	3.75	8.78333	VGL
02BIOK016	BKgam	Bioko	Bioko	Island	2002	S	3.75	8.78333	VGL
02BIOK019	BKgam	Bioko	Bioko	Island	2002	S	3.75	8.78333	VGL
AB0103-C	BFgam	Burkina Faso	Bana	Continent	2012	S	11.233	-4.472	Ag1000G
AB0104-C	BFgam	Burkina Faso	Bana	Continent	2012	S	11.233	-4.472	Ag1000G
AB0145-C	BFgam	Burkina Faso	Souroukoudinga	Continent	2012	S	11.235	-4.535	Ag1000G
AB0148-C	BFgam	Burkina Faso	Souroukoudinga	Continent	2012	S	11.235	-4.535	Ag1000G
AB0179-C	BFgam	Burkina Faso	Pala	Continent	2012	S	11.15	-4.235	Ag1000G
AB0208-C	BFgam	Burkina Faso	Souroukoudinga	Continent	2012	S	11.235	-4.535	Ag1000G
AB0211-C	BFgam	Burkina Faso	Bana	Continent	2012	S	11.233	-4.472	Ag1000G
AB0218-C	BFgam	Burkina Faso	Souroukoudinga	Continent	2012	S	11.235	-4.535	Ag1000G
AB0255-C	BFgam	Burkina Faso	Pala	Continent	2012	S	11.15	-4.235	Ag1000G
AB0260-C	BFgam	Burkina Faso	Pala	Continent	2012	S	11.15	-4.235	Ag1000G
AB0273-C	BFgam	Burkina Faso	Pala	Continent	2012	S	11.15	-4.235	Ag1000G
AB0277-C	BFgam	Burkina Faso	Pala	Continent	2012	S	11.15	-4.235	Ag1000G
AB0281-C	BFgam	Burkina Faso	Pala	Continent	2012	S	11.15	-4.235	Ag1000G
AB0283-C	BFgam	Burkina Faso	Pala	Continent	2012	S	11.15	-4.235	Ag1000G
AB0284-C	BFgam	Burkina Faso	Pala	Continent	2012	S	11.15	-4.235	Ag1000G
AN0061-C	CMgam	Cameroon	Zembe Borongo	Continent	2009	S	5.747	14.442	Ag1000G
AN0062-C	CMgam	Cameroon	Zembe Borongo	Continent	2009	S	5.747	14.442	Ag1000G
AN0070-C	CMgam	Cameroon	Zembe Borongo	Continent	2009	S	5.747	14.442	Ag1000G
AN0071-C	CMgam	Cameroon	Zembe Borongo	Continent	2009	S	5.747	14.442	Ag1000G
AN0074-C	CMgam	Cameroon	Zembe Borongo	Continent	2009	S	5.747	14.442	Ag1000G
AN0079-C	CMgam	Cameroon	Zembe Borongo	Continent	2009	S	5.747	14.442	Ag1000G
AN0081-C	CMgam	Cameroon	Zembe Borongo	Continent	2009	S	5.747	14.442	Ag1000G
AN0084-C	CMgam	Cameroon	Zembe Borongo	Continent	2009	S	5.747	14.442	Ag1000G
AN0105-C	CMgam	Cameroon	Gado Badzere	Continent	2009	S	5.747	14.442	Ag1000G
AN0121-C	CMgam	Cameroon	Gado Badzere	Continent	2009	S	5.747	14.442	Ag1000G
AN0213-C	CMgam	Cameroon	Mayos	Continent	2009	S	4.341	13.558	Ag1000G
AN0217-C	CMgam	Cameroon	Mayos	Continent	2009	S	4.341	13.558	Ag1000G
AN0307-C	CMgam	Cameroon	Daiguene	Continent	2009	S	4.777	13.844	Ag1000G
AN0308-C	CMgam	Cameroon	Daiguene	Continent	2009	S	4.777	13.844	Ag1000G
AN0309-C	CMgam	Cameroon	Daiguene	Continent	2009	S	4.777	13.844	Ag1000G
AP0002-C	FRgam	France	Mayotte	Island	2011	S	-12.7787	45.1429	Ag1000G
AP0005-C	FRgam	France	Mayotte	Island	2011	S	-12.7378	45.1417	Ag1000G
AP0006-C	FRgam	France	Mayotte	Island	2011	S	-12.9907	45.1557	Ag1000G
AP0007-C	FRgam	France	Mayotte	Island	2011	S	-12.7027	45.0811	Ag1000G
AP0008-C	FRgam	France	Mayotte	Island	2011	S	-12.7787	45.1429	Ag1000G
AP0017-C	FRgam	France	Mayotte	Island	2011	S	-12.9907	45.1557	Ag1000G
AP0021-C	FRgam	France	Mayotte	Island	2011	S	-12.7965	45.1217	Ag1000G
AP0022-C	FRgam	France	Mayotte	Island	2011	S	-12.7965	45.1217	Ag1000G
AP0023-C	FRgam	France	Mayotte	Island	2011	S	-12.9907	45.1557	Ag1000G
AP0024-C	FRgam	France	Mayotte	Island	2011	S	-12.8521	45.1039	Ag1000G
AP0030-C	FRgam	France	Mayotte	Island	2011	S	-12.857	45.1552	Ag1000G
AP0033-C	FRgam	France	Mayotte	Island	2011	S	-12.7965	45.1217	Ag1000G
AS0001-C	GAgam	Gabon	Libreville	Continent	2000	S	0.384	9.455	Ag1000G
AS0005-C	GAgam	Gabon	Libreville	Continent	2000	S	0.384	9.455	Ag1000G
AS0007-C	GAgam	Gabon	Libreville	Continent	2000	S	0.384	9.455	Ag1000G
AS0013-C	GAgam	Gabon	Libreville	Continent	2000	S	0.384	9.455	Ag1000G
AS0016-C	GAgam	Gabon	Libreville	Continent	2000	S	0.384	9.455	Ag1000G
AS0019-C	GAgam	Gabon	Libreville	Continent	2000	S	0.384	9.455	Ag1000G
AS0026-C	GAgam	Gabon	Libreville	Continent	2000	S	0.384	9.455	Ag1000G
AS0030-C	GAgam	Gabon	Libreville	Continent	2000	S	0.384	9.455	Ag1000G
AS0041-C	GAgam	Gabon	Libreville	Continent	2000	S	0.384	9.455	Ag1000G
AS0046-C	GAgam	Gabon	Libreville	Continent	2000	S	0.384	9.455	Ag1000G
AS0051-C	GAgam	Gabon	Libreville	Continent	2000	S	0.384	9.455	Ag1000G
AS0055-C	GAgam	Gabon	Libreville	Continent	2000	S	0.384	9.455	Ag1000G
AS0068-C	GAgam	Gabon	Libreville	Continent	2000	S	0.384	9.455	Ag1000G
AS0070-C	GAgam	Gabon	Libreville	Continent	2000	S	0.384	9.455	Ag1000G
AS0074-C	GAgam	Gabon	Libreville	Continent	2000	S	0.384	9.455	Ag1000G
AA0048-C	GHgam	Ghana	Madina	Continent	2012	S	5.66849	-0.21928	Ag1000G
AA0050-C	GHgam	Ghana	Madina	Continent	2012	S	5.66849	-0.21928	Ag1000G
AA0060-C	GHgam	Ghana	Madina	Continent	2012	S	5.66849	-0.21928	Ag1000G
AA0061-C	GHgam	Ghana	Madina	Continent	2012	S	5.66849	-0.21928	Ag1000G
AA0072-C	GHgam	Ghana	Madina	Continent	2012	S	5.66849	-0.21928	Ag1000G
AA0084-C	GHgam	Ghana	Madina	Continent	2012	S	5.66849	-0.21928	Ag1000G
AA0085-C	GHgam	Ghana	Madina	Continent	2012	S	5.66849	-0.21928	Ag1000G
AA0086-C	GHgam	Ghana	Madina	Continent	2012	S	5.66849	-0.21928	Ag1000G
AA0096-C	GHgam	Ghana	Madina	Continent	2012	S	5.66849	-0.21928	Ag1000G
AA0108-C	GHgam	Ghana	Madina	Continent	2012	S	5.66849	-0.21928	Ag1000G
AA0122-C	GHgam	Ghana	Madina	Continent	2012	S	5.66849	-0.21928	Ag1000G
AA0133-C	GHgam	Ghana	Madina	Continent	2012	S	5.66849	-0.21928	Ag1000G
2011BOE035	GCgam	Grande Comore	Boeninidi	Island	2011	S	-11.5659	43.2872	VGL
2011BOE048	GCgam	Grande Comore	Boeninidi	Island	2011	S	-11.5659	43.2872	VGL
2011BOU003	GCgam	Grande Comore	Bouni	Island	2011	S	-11.4894	43.3975	VGL
2011BOU015	GCgam	Grande Comore	Bouni	Island	2011	S	-11.4894	43.3975	VGL
2011BOU042	GCgam	Grande Comore	Bouni	Island	2011	S	-11.4894	43.3975	VGL
2011MAL006	GCgam	Grande Comore	Male	Island	2011	S	-11.8865	43.5063	VGL
2011MAL017	GCgam	Grande Comore	Male	Island	2011	S	-11.8865	43.5063	VGL
2011MUT002	GCgam	Grande Comore	Mutsamudu	Island	2011	S	-11.6099	43.3903	VGL
2011MUT039	GCgam	Grande Comore	Mutsamudu	Island	2011	S	-11.6099	43.3903	VGL
2011MUT041	GCgam	Grande Comore	Mutsamudu	Island	2011	S	-11.6099	43.3903	VGL
2011OSS001	GCgam	Grande Comore	Ossivo	Island	2011	S	-11.5884	43.2776	VGL
2011OSS018	GCgam	Grande Comore	Ossivo	Island	2011	S	-11.5884	43.2776	VGL
2011OSS027	GCgam	Grande Comore	Ossivo	Island	2011	S	-11.5884	43.2776	VGL
2011SAL003	GCgam	Grande Comore	Saliman	Island	2011	S	-11.6803	43.2661	VGL
2011SAL005	GCgam	Grande Comore	Saliman	Island	2011	S	-11.6803	43.2661	VGL
AV0001-C	GNgam	Guinea	Koraboh	Continent	2012	S	9.25	-9.917	Ag1000G
AV0002-C	GNgam	Guinea	Koraboh	Continent	2012	S	9.25	-9.917	Ag1000G
AV0004-C	GNgam	Guinea	Koraboh	Continent	2012	S	9.25	-9.917	Ag1000G
AV0010-C	GNgam	Guinea	Koraboh	Continent	2012	S	9.25	-9.917	Ag1000G
AV0011-C	GNgam	Guinea	Koraboh	Continent	2012	S	9.25	-9.917	Ag1000G
AV0013-C	GNgam	Guinea	Koraboh	Continent	2012	S	9.25	-9.917	Ag1000G
AV0014-C	GNgam	Guinea	Koraboh	Continent	2012	S	9.25	-9.917	Ag1000G
AV0017-C	GNgam	Guinea	Koraboh	Continent	2012	S	9.25	-9.917	Ag1000G
AV0018-C	GNgam	Guinea	Koraboh	Continent	2012	S	9.25	-9.917	Ag1000G
AV0021-C	GNgam	Guinea	Koraboh	Continent	2012	S	9.25	-9.917	Ag1000G
AV0022-C	GNgam	Guinea	Koraboh	Continent	2012	S	9.25	-9.917	Ag1000G
AV0028-C	GNgam	Guinea	Koundara	Continent	2012	S	8.5	-9.417	Ag1000G
AV0031-C	GNgam	Guinea	Koundara	Continent	2012	S	8.5	-9.417	Ag1000G
AV0044-C	GNgam	Guinea	Koundara	Continent	2012	S	8.5	-9.417	Ag1000G
AV0047-C	GNgam	Guinea	Koundara	Continent	2012	S	8.5	-9.417	Ag1000G
09ABU001	IWgam	Guinea-Bissau	Abu	Island	2009	S	11.4614	-15.9141	VGL
09ABU046	IWgam	Guinea-Bissau	Abu	Island	2009	S	11.4614	-15.9141	VGL
09ABU051	IWgam	Guinea-Bissau	Abu	Island	2009	S	11.4614	-15.9141	VGL
09ABU054	IWgam	Guinea-Bissau	Abu	Island	2009	S	11.4614	-15.9141	VGL
09ABU058	IWgam	Guinea-Bissau	Abu	Island	2009	S	11.4614	-15.9141	VGL
09ABU066	IWgam	Guinea-Bissau	Abu	Island	2009	S	11.4614	-15.9141	VGL
2018-KLL-003L	MCgam	Madagascar	Madagascar	Island	2018	S	-21.2812	47.5602	VGL
2018-KLL-006L	MCgam	Madagascar	Madagascar	Island	2018	S	-21.2812	47.5602	VGL
2018-KLL-007L	MCgam	Madagascar	Madagascar	Island	2018	S	-21.2812	47.5602	VGL
2018-KLL-008L	MCgam	Madagascar	Madagascar	Island	2018	S	-21.2812	47.5602	VGL
2018-KLL-009L	MCgam	Madagascar	Madagascar	Island	2018	S	-21.2812	47.5602	VGL
2018-KLL-010L	MCgam	Madagascar	Madagascar	Island	2018	S	-21.2812	47.5602	VGL
2018-KLL-011L	MCgam	Madagascar	Madagascar	Island	2018	S	-21.2812	47.5602	VGL
2018-KLL-012L	MCgam	Madagascar	Madagascar	Island	2018	S	-21.2812	47.5602	VGL
2018-KLL-013L	MCgam	Madagascar	Madagascar	Island	2018	S	-21.2812	47.5602	VGL
2018-KLL-019L	MCgam	Madagascar	Madagascar	Island	2018	S	-21.2812	47.5602	VGL
06DONE0001	MAgam	Mali	Doneguebougou	Continent	2006	S	12.8068	-7.98476	VGL
06DONE0022	MAgam	Mali	Doneguebougou	Continent	2006	S	12.8068	-7.98476	VGL
06DONE0044	MAgam	Mali	Doneguebougou	Continent	2006	S	12.8068	-7.98476	VGL
06DONE0045	MAgam	Mali	Doneguebougou	Continent	2006	S	12.8068	-7.98476	VGL
06DONE0046	MAgam	Mali	Doneguebougou	Continent	2006	S	12.8068	-7.98476	VGL
06DONE0104	MAgam	Mali	Doneguebougou	Continent	2006	S	12.8068	-7.98476	VGL
06DONE0132	MAgam	Mali	Doneguebougou	Continent	2006	S	12.8068	-7.98476	VGL
06SELI0050	MAgam	Mali	Selinkenyi	Continent	2006	S	11.7	-7.9167	VGL
06SELI0102	MAgam	Mali	Selinkenyi	Continent	2006	S	11.7	-7.9167	VGL
06SELI0106	MAgam	Mali	Selinkenyi	Continent	2006	S	11.7	-7.9167	VGL
06SELI0114	MAgam	Mali	Selinkenyi	Continent	2006	S	11.7	-7.9167	VGL
06SELI0115	MAgam	Mali	Selinkenyi	Continent	2006	S	11.7	-7.9167	VGL
06SELI0117	MAgam	Mali	Selinkenyi	Continent	2006	S	11.7	-7.9167	VGL
06SELI0123	MAgam	Mali	Selinkenyi	Continent	2006	S	11.7	-7.9167	VGL
2011MIR019	MHgam	Moheli	Miringoni	Island	2011	S	-12.302	43.6372	VGL
2011MIR032	MHgam	Moheli	Miringoni	Island	2011	S	-12.302	43.6372	VGL
2011MIR033	MHgam	Moheli	Miringoni	Island	2011	S	-12.302	43.6372	VGL
2011MIR036	MHgam	Moheli	Miringoni	Island	2011	S	-12.302	43.6372	VGL
2011MIR056	MHgam	Moheli	Miringoni	Island	2011	S	-12.302	43.6372	VGL
2011MIR058	MHgam	Moheli	Miringoni	Island	2011	S	-12.302	43.6372	VGL
2011WAN033	MHgam	Moheli	Wanani	Island	2011	S	-12.3451	43.8001	VGL
2011WAN035	MHgam	Moheli	Wanani	Island	2011	S	-12.3451	43.8001	VGL
2011WAN041	MHgam	Moheli	Wanani	Island	2011	S	-12.3451	43.8001	VGL
2011WAN042	MHgam	Moheli	Wanani	Island	2011	S	-12.3451	43.8001	VGL
2011WAN043	MHgam	Moheli	Wanani	Island	2011	S	-12.3451	43.8001	VGL
2011WAN045	MHgam	Moheli	Wanani	Island	2011	S	-12.3451	43.8001	VGL
2012TNZK004	TZgam	Tanzania	DarEsSalaam	Continent	2012	S	-6.8333	39.2667	VGL
2012TNZK039	TZgam	Tanzania	DarEsSalaam	Continent	2012	S	-6.8333	39.2667	VGL
2012TNZK042	TZgam	Tanzania	DarEsSalaam	Continent	2012	S	-6.8333	39.2667	VGL
2012TNZK044	TZgam	Tanzania	DarEsSalaam	Continent	2012	S	-6.8333	39.2667	VGL
2012TNZK048	TZgam	Tanzania	DarEsSalaam	Continent	2012	S	-6.8333	39.2667	VGL
2012TNZK057	TZgam	Tanzania	DarEsSalaam	Continent	2012	S	-6.8333	39.2667	VGL
2015BAND01	IBgam	Uganda	Banda	Island	2015	S	-0.25893	32.3959	Bergey et al. 2019
2015BAND02	IBgam	Uganda	Banda	Island	2015	S	-0.25893	32.3959	Bergey et al. 2019
2015BAND03	IBgam	Uganda	Banda	Island	2015	S	-0.25893	32.3959	Bergey et al. 2019
2015BAND04	IBgam	Uganda	Banda	Island	2015	S	-0.25893	32.3959	Bergey et al. 2019
2015BAND05	IBgam	Uganda	Banda	Island	2015	S	-0.25893	32.3959	Bergey et al. 2019
2015BAND06	IBgam	Uganda	Banda	Island	2015	S	-0.25893	32.3959	Bergey et al. 2019
2015BAND07	IBgam	Uganda	Banda	Island	2015	S	-0.25893	32.3959	Bergey et al. 2019
2015BAND08	IBgam	Uganda	Banda	Island	2015	S	-0.25893	32.3959	Bergey et al. 2019
2015BAND09	IBgam	Uganda	Banda	Island	2015	S	-0.25893	32.3959	Bergey et al. 2019
2015BAND10	IBgam	Uganda	Banda	Island	2015	S	-0.25893	32.3959	Bergey et al. 2019
2015BAND11	IBgam	Uganda	Banda	Island	2015	S	-0.25893	32.3959	Bergey et al. 2019
2015BUGA01	IGgam	Uganda	Bugala	Island	2015	S	-0.26697	32.0794	Bergey et al. 2019
2015BUGA02	IGgam	Uganda	Bugala	Island	2015	S	-0.26697	32.0794	Bergey et al. 2019
2015BUGA03	IGgam	Uganda	Bugala	Island	2015	S	-0.26697	32.0794	Bergey et al. 2019
2015BUGA04	IGgam	Uganda	Bugala	Island	2015	S	-0.26697	32.0794	Bergey et al. 2019
2015BUGA05	IGgam	Uganda	Bugala	Island	2015	S	-0.26697	32.0794	Bergey et al. 2019
2015BUGA06	IGgam	Uganda	Bugala	Island	2015	S	-0.26697	32.0794	Bergey et al. 2019
2015BUGA07	IGgam	Uganda	Bugala	Island	2015	S	-0.31624	32.2925	Bergey et al. 2019
2015BUGA08	IGgam	Uganda	Bugala	Island	2015	S	-0.31624	32.2925	Bergey et al. 2019
2015BUGA09	IGgam	Uganda	Bugala	Island	2015	S	-0.31624	32.2925	Bergey et al. 2019
2015BUGA10	IGgam	Uganda	Bugala	Island	2015	S	-0.31624	32.2925	Bergey et al. 2019
2015BUGA11	IGgam	Uganda	Bugala	Island	2015	S	-0.32806	32.3111	Bergey et al. 2019
2015BUGA12	IGgam	Uganda	Bugala	Island	2015	S	-0.32806	32.3111	Bergey et al. 2019
2015BUGA13	IGgam	Uganda	Bugala	Island	2015	S	-0.32806	32.3111	Bergey et al. 2019
2015BUGA14	IGgam	Uganda	Bugala	Island	2015	S	-0.32806	32.3111	Bergey et al. 2019
2015BUGA15	IGgam	Uganda	Bugala	Island	2015	S	-0.32806	32.3111	Bergey et al. 2019
2015BUKA01	IKgam	Uganda	Bukasa	Island	2015	S	-0.48609	32.4509	Bergey et al. 2019
2015BUKA02	IKgam	Uganda	Bukasa	Island	2015	S	-0.48609	32.4509	Bergey et al. 2019
2015BUKA03	IKgam	Uganda	Bukasa	Island	2015	S	-0.48609	32.4509	Bergey et al. 2019
2015BUKA04	IKgam	Uganda	Bukasa	Island	2015	S	-0.48609	32.4509	Bergey et al. 2019
2015BUKA05	IKgam	Uganda	Bukasa	Island	2015	S	-0.48609	32.4509	Bergey et al. 2019
2015BUKA06	IKgam	Uganda	Bukasa	Island	2015	S	-0.48609	32.4509	Bergey et al. 2019
2015BUKA07	IKgam	Uganda	Bukasa	Island	2015	S	-0.48609	32.4509	Bergey et al. 2019
2015BUKA08	IKgam	Uganda	Bukasa	Island	2015	S	-0.48609	32.4509	Bergey et al. 2019
2015BUKA09	IKgam	Uganda	Bukasa	Island	2015	S	-0.48609	32.4509	Bergey et al. 2019
2015BUKA10	IKgam	Uganda	Bukasa	Island	2015	S	-0.48609	32.4509	Bergey et al. 2019
2015BUKA11	IKgam	Uganda	Bukasa	Island	2015	S	-0.48609	32.4509	Bergey et al. 2019
2015NSAD01	INgam	Uganda	Nsadzi	Island	2015	S	-0.08632	32.5889	Bergey et al. 2019
2015NSAD02	INgam	Uganda	Nsadzi	Island	2015	S	-0.08632	32.5889	Bergey et al. 2019
2015NSAD03	INgam	Uganda	Nsadzi	Island	2015	S	-0.08632	32.5889	Bergey et al. 2019
2015NSAD04	INgam	Uganda	Nsadzi	Island	2015	S	-0.08632	32.5889	Bergey et al. 2019
2015NSAD05	INgam	Uganda	Nsadzi	Island	2015	S	-0.08632	32.5889	Bergey et al. 2019
2015NSAD06	INgam	Uganda	Nsadzi	Island	2015	S	-0.08632	32.5889	Bergey et al. 2019
2015NSAD07	INgam	Uganda	Nsadzi	Island	2015	S	-0.08632	32.5889	Bergey et al. 2019
2015NSAD08	INgam	Uganda	Nsadzi	Island	2015	S	-0.08632	32.5889	Bergey et al. 2019
2015NSAD09	INgam	Uganda	Nsadzi	Island	2015	S	-0.08632	32.5889	Bergey et al. 2019
2015NSAD10	INgam	Uganda	Nsadzi	Island	2015	S	-0.08632	32.5889	Bergey et al. 2019
2015SSER01	ISgam	Uganda	Sserinya	Island	2015	S	-0.26476	32.3723	Bergey et al. 2019
2015SSER02	ISgam	Uganda	Sserinya	Island	2015	S	-0.26476	32.3723	Bergey et al. 2019
2015SSER03	ISgam	Uganda	Sserinya	Island	2015	S	-0.26476	32.3723	Bergey et al. 2019
2015SSER04	ISgam	Uganda	Sserinya	Island	2015	S	-0.26476	32.3723	Bergey et al. 2019
2015SSER05	ISgam	Uganda	Sserinya	Island	2015	S	-0.26476	32.3723	Bergey et al. 2019
2015SSER06	ISgam	Uganda	Sserinya	Island	2015	S	-0.26476	32.3723	Bergey et al. 2019
2015SSER07	ISgam	Uganda	Sserinya	Island	2015	S	-0.26476	32.3723	Bergey et al. 2019
2015SSER08	ISgam	Uganda	Sserinya	Island	2015	S	-0.26476	32.3723	Bergey et al. 2019
2015SSER09	ISgam	Uganda	Sserinya	Island	2015	S	-0.26476	32.3723	Bergey et al. 2019
2015SSER10	ISgam	Uganda	Sserinya	Island	2015	S	-0.26476	32.3723	Bergey et al. 2019
AC0093-C	UGgam	Uganda	Tororo	Continent	2012	S	0.77	34.026	Ag1000G
AC0098-C	UGgam	Uganda	Tororo	Continent	2012	S	0.77	34.026	Ag1000G
AC0129-C	UGgam	Uganda	Tororo	Continent	2012	S	0.77	34.026	Ag1000G
AC0138-C	UGgam	Uganda	Tororo	Continent	2012	S	0.77	34.026	Ag1000G
AC0144-C	UGgam	Uganda	Tororo	Continent	2012	S	0.77	34.026	Ag1000G
AC0147-C	UGgam	Uganda	Tororo	Continent	2012	S	0.77	34.026	Ag1000G
AC0148-C	UGgam	Uganda	Tororo	Continent	2012	S	0.77	34.026	Ag1000G
AC0150-C	UGgam	Uganda	Tororo	Continent	2012	S	0.77	34.026	Ag1000G
AC0152-C	UGgam	Uganda	Tororo	Continent	2012	S	0.77	34.026	Ag1000G
AC0160-C	UGgam	Uganda	Tororo	Continent	2012	S	0.77	34.026	Ag1000G
AC0184-C	UGgam	Uganda	Tororo	Continent	2012	S	0.77	34.026	Ag1000G
AC0187-C	UGgam	Uganda	Tororo	Continent	2012	S	0.77	34.026	Ag1000G
AC0197-C	UGgam	Uganda	Tororo	Continent	2012	S	0.77	34.026	Ag1000G
AC0199-C	UGgam	Uganda	Tororo	Continent	2012	S	0.77	34.026	Ag1000G
AC0202-C	UGgam	Uganda	Tororo	Continent	2012	S	0.77	34.026	Ag1000G
2015NCHE001	ZBgam	Zambia	Nchelenge	Continent	2015	S	-9.333	28.7167	VGL
2015NCHE002	ZBgam	Zambia	Nchelenge	Continent	2015	S	-9.333	28.7167	VGL
2015NCHE003	ZBgam	Zambia	Nchelenge	Continent	2015	S	-9.333	28.7167	VGL
2015NCHE004	ZBgam	Zambia	Nchelenge	Continent	2015	S	-9.333	28.7167	VGL
2015NCHE005	ZBgam	Zambia	Nchelenge	Continent	2015	S	-9.333	28.7167	VGL
2015NCHE006	ZBgam	Zambia	Nchelenge	Continent	2015	S	-9.333	28.7167	VGL
AG0082-C	GMunk	The Gambia	Njabakunda	Continent	2011	U	13.55	-15.9	Ag1000G
AG0089-C	GMunk	The Gambia	Njabakunda	Continent	2011	U	13.55	-15.9	Ag1000G
AG0097-C	GMunk	The Gambia	Njabakunda	Continent	2011	U	13.55	-15.9	Ag1000G
AG0109-C	GMunk	The Gambia	Njabakunda	Continent	2011	U	13.55	-15.9	Ag1000G
AG0120-C	GMunk	The Gambia	Njabakunda	Continent	2011	U	13.55	-15.9	Ag1000G
AG0134-C	GMunk	The Gambia	Njabakunda	Continent	2011	U	13.55	-15.9	Ag1000G
AG0141-C	GMunk	The Gambia	Njabakunda	Continent	2011	U	13.55	-15.9	Ag1000G
AG0159-C	GMunk	The Gambia	Njabakunda	Continent	2011	U	13.55	-15.9	Ag1000G
AG0163-C	GMunk	The Gambia	Njabakunda	Continent	2011	U	13.55	-15.9	Ag1000G
AG0197-C	GMunk	The Gambia	Njabakunda	Continent	2011	U	13.55	-15.9	Ag1000G
AG0202-C	GMunk	The Gambia	Njabakunda	Continent	2011	U	13.55	-15.9	Ag1000G
AG0206-C	GMunk	The Gambia	Njabakunda	Continent	2011	U	13.55	-15.9	Ag1000G
AG0221-C	GMunk	The Gambia	Njabakunda	Continent	2011	U	13.55	-15.9	Ag1000G
AG0229-C	GMunk	The Gambia	Njabakunda	Continent	2011	U	13.55	-15.9	Ag1000G
AG0263-C	GMunk	The Gambia	Njabakunda	Continent	2011	U	13.55	-15.9	Ag1000G
AJ0032-C	GWunk	Guinea-Bissau	Antula	Continent	2010	U	11.891	-15.582	Ag1000G
AJ0038-C	GWunk	Guinea-Bissau	Antula	Continent	2010	U	11.891	-15.582	Ag1000G
AJ0052-C	GWunk	Guinea-Bissau	Antula	Continent	2010	U	11.891	-15.582	Ag1000G
AJ0064-C	GWunk	Guinea-Bissau	Antula	Continent	2010	U	11.891	-15.582	Ag1000G
AJ0071-C	GWunk	Guinea-Bissau	Antula	Continent	2010	U	11.891	-15.582	Ag1000G
AJ0072-C	GWunk	Guinea-Bissau	Antula	Continent	2010	U	11.891	-15.582	Ag1000G
AJ0095-C	GWunk	Guinea-Bissau	Antula	Continent	2010	U	11.891	-15.582	Ag1000G
AJ0128-C	GWunk	Guinea-Bissau	Safim	Continent	2010	U	11.9569	-15.6492	Ag1000G
AJ0131-C	GWunk	Guinea-Bissau	Safim	Continent	2010	U	11.9569	-15.6492	Ag1000G
AJ0137-C	GWunk	Guinea-Bissau	Safim	Continent	2010	U	11.9569	-15.6492	Ag1000G
AJ0139-C	GWunk	Guinea-Bissau	Safim	Continent	2010	U	11.9569	-15.6492	Ag1000G
AJ0143-C	GWunk	Guinea-Bissau	Safim	Continent	2010	U	11.9569	-15.6492	Ag1000G
AJ0150-C	GWunk	Guinea-Bissau	Safim	Continent	2010	U	11.9569	-15.6492	Ag1000G
AJ0153-C	GWunk	Guinea-Bissau	Safim	Continent	2010	U	11.9569	-15.6492	Ag1000G
AJ0156-C	GWunk	Guinea-Bissau	Safim	Continent	2010	U	11.9569	-15.6492	Ag1000G
